# The macroevolutionary impact of recent and imminent mammal extinctions on Madagascar

**DOI:** 10.1101/2022.07.27.501413

**Authors:** Nathan M. Michielsen, Steven M. Goodman, Voahangy Soarimalala, Alexandra A.E. van der Geer, Liliana M. Dávalos, Grace I. Saville, Nathan Upham, Luis Valente

**Affiliations:** Naturalis Biodiversity Center, Leiden, the Netherlands; Institute for Biodiversity and Ecosystem Dynamics, University of Amsterdam, Amsterdam, the Netherlands; Field Museum of Natural History, 1400 South DuSable Lake Shore Drive, Chicago, Illinois 60605, USA; Association Vahatra, BP 3972, Antananarivo 101, Madagascar; Department of Ecology and Evolution, Stony Brook University, Stony Brook, NY 11794, USA; Consortium for Inter-Disciplinary Environmental Research, Stony Brook University, Stony Brook, NY 11794, USA; School of Life Sciences, Arizona State University, Tempe, AZ 85287, USA; Groningen Institute for Evolutionary Life Sciences, University of Groningen, Groningen, the Netherlands

**Keywords:** Malagasy fauna, endemism, Anthropocene, phylogeny, mammalian extinctions, threatened species.

## Abstract

Madagascar’s biota has suffered recent extinctions and many of its unique species are threatened. However, the severity of recent and potential extinctions in a global evolutionary context is unquantified. We compiled a phylogenetic dataset for the complete non-marine mammalian biota of Madagascar and estimated natural rates of extinction, colonization, and speciation. We measured how long it would take to restore Madagascar’s mammalian biodiversity under these rates, the “evolutionary return time” (ERT). We show the loss of currently threatened Malagasy mammal species would have a much deeper long-term impact than all the extinctions since human arrival to the island. A return from current to pre-human diversity would take 1.6 million years (Myr) for bats, and 2.9 Myr for non-volant mammals. However, if species currently classified as threatened go extinct, the ERT rises to 2.9 Myr for bats and 23 Myr for non-volant mammals. The evolutionary history currently under threat on Madagascar is much greater than on other islands, suggesting an extinction wave with deep evolutionary impact is imminent unless immediate conservation actions are taken.
