## Supplementary material for "The macroevolutionary impact of recent and imminent mammal extinctions on Madagascar": Data S3 Colonisation scenario 2

### Sheet: Colonizations_Madagascar
*Miniopterus griveaudi is also found in Comoros, but we assume that it colonised Comoros from Madagascar, and thus the speciation event occured in Madagascar, so for the purposes of DAISIE we treat it as endemic.
Clade names in bold are those that differ from CS1.
				Colonization time across posterior distribution of trees (1000 trees)
Clade_name	Clade status	Total species	Node used for colonization time	Mean age	Percentile 0.025	Percentile 0.975	Minimum age	Maximum age
Bibymalagasia	Endemic	2	Missing from tree, stem age of Afrosoricida used as maximum CT	78	62.3079	88	51.3679	88
Tenrecs	Endemic	32	Stem node	61.38	46.3454	78.3387	38.0283	88
Lemuroidea	Endemic	126	Stem node	49.5395	42.5298	57.6005	39.3479	65.2019
Myzopoda	Endemic	2	Stem node	49.3408	43.1618	57.264	40.6163	64.6046
Nesomyinae	Endemic	31	Stem node	41.3225	34.645	49.4038	28.8844	53.3008
Pipistrellus raceyi	Endemic	1	Missing from tree, used Vespertilionidae crown as maximum CT	37.8904	32.8029	44.8267	29.6062	50.9686
Macronycteris besaoka	Endemic	1	Missing from tree, used family Hipposideridae crown as maximum CT	28.4051	23.8387	33.4439	19.2201	38.6698
Macronycteris cryptovalorona	Endemic	1	Missing from tree, used family Hipposideridae crown as maximum CT	28.4051	23.8387	33.4439	19.2201	38.6698
Paremballonura	Endemic	2	Stem node	19.9693	15.3906	25.312	12.5584	30.0698
Chaerephon leucogaster	Non_endemic	1	Single tip for species on tree, used tip age as maximum CT	18.2823	14.3548	23.2557	12.8523	30.4396
Paratriaenops	Endemic	3	Stem node	17.9105	14.582	21.8398	12.8541	24.3557
Eupleridae	Endemic	9	Stem node	15.2161	12.6983	18.7984	12.1202	20.6717
Miniopterus main clade	Endemic	9	Poor resolution, used crown age of genus Miniopterus as maximum CT	9.50937	7.18685	12.3082	6.31335	14.3647
Miniopterus mahafaliensis	Endemic	1	Poor resolution, used crown age of genus Miniopterus as maximum CT	9.50937	7.18685	12.3082	6.31335	14.3647
Miniopterus sororculus	Endemic	1	Poor resolution, used crown age of genus Miniopterus as maximum CT	9.50937	7.18685	12.3082	6.31335	14.3647
Pipistrellus hesperidus	Non_endemic	1	Single tip for species on tree, used tip age as maximum CT	6.99737	4.80234	9.36821	2.01566	11.8682
Taphozous mauritianus	Non_endemic	1	Single tip for species on tree, used tip age as maximum CT	6.00698	3.43734	9.53275	2.20322	11.5294
Tadarida fulminans	Non_endemic	1	Single tip for species on tree, used tip age as maximum CT	5.93301	0.156428	10.5982	0.0353704	14.7713
Hippopotamus laloumena	Endemic	1	Stem age of genus Hippopotamus as maximum CT	5.62725	3.63763	7.93876	2.99636	9.56767
Hippopotamus mad + lem	Endemic	2	Stem age of genus Hippopotamus as maximum CT	5.62725	3.63763	7.93876	2.99636	9.56767
Scotophilus marovaza + tandrefana	Endemic	2	Stem node	4.9629	3.33376	6.66054	1.15297	8.18857
Neoromicia bemainty	Endemic	1	Stem node	4.53811	2.74704	6.99793	1.17069	8.31334
Chaerephon jobimena	Endemic	1	Stem node	4.48254	0.808867	7.4558	0.0362874	8.94246
Laephotis matroka	Endemic	1	Stem node	4.04141	2.26459	5.78281	1.6046	7.00764
Mops midas	Non_endemic	1	Single tip for species on tree, used tip age as maximum CT	3.983	0.239239	6.33857	0.0130758	7.29094
Scotophilus robustus	Endemic	1	Stem node	3.93986	2.41956	5.72199	1.54753	7.76513
Eidolon dupreanum	Endemic	1	Stem node	2.77609	0.989739	5.36727	0.312478	6.89234
Miniopterus griveaudi	Endemic*	1	Stem node	2.7682	1.67084	4.03933	1.00618	4.87244
Laephotis malagasyensis + robertsi	Endemic	2	Stem node	1.86848	0.803413	3.25206	0.406031	5.5975
Macronycteris commersoni	Endemic	1	Stem node	1.76587	0.160023	3.46066	0.0250529	4.6033
Otomops madagascariensis	Endemic	1	Stem node	1.74212	0.527596	3.01575	0.115116	3.72505
Coleura kibomalandy	Endemic	1	Stem node	1.6509	0.683676	3.02041	0.359754	3.60847
Myotis goudoti	Endemic	1	Stem node	1.44251	0.546869	2.6675	0.295954	3.31021
Triaenops menamena	Endemic	1	Stem node	1.29174	0.20441	2.53495	0.0285342	3.29747
Rousettus madagascariensis	Endemic	1	Stem node	1.25303	0.617341	2.07401	0.465967	2.99833
Chaerephon atsinanana	Endemic	1	Stem node	1.09964	0.191612	2.24417	0.0537698	3.27927
Mops leucostigma	Non_endemic	1	Single tip for species on tree, used tip age as maximum CT	0.741733	0.197913	1.5175	0.0852132	1.94038
Mormopterus jugularis	Endemic	1	Stem node	0.58292	0.100184	1.49463	0.0237543	2.31118
Pteropus rufus	Endemic	1	Stem node	0.306132	0.076051	0.651839	0.023553	0.947709
