## Supplementary material for "The macroevolutionary impact of recent and imminent mammal extinctions on Madagascar": Data S4 Sensitivity analyses

### Sheet: Sheet1
Maximum-likelihood parameters of the preferred homogeneous-rates model and best overall model for each of 13 scenarios. DAISIE was fitted to the maximum clade credibility tree for each scenario.
Sensitivity scenario #	Phylogenetic dataset in Upham et al. 2019	Mainland pool size	Island age (Myr)	Colonization scenario	Human impact	Best model (BIC)	Cladogenesis non-volant	Extinction non-volant	K non-volant	Colonization non-volant	Anagenesis non-volant	Cladogenesis bats	Extinction bats	K bats	Colonization bats	Anagenesis bats	Log-likelihood		Best model AIC	Cladogenesis non-volant	Extinction non-volant	K non-volant	Colonization non-volant	Anagenesis non-volant	Cladogenesis bats	Extinction bats	K bats	Colonization bats	Anagenesis bats	Log-likelihood
D1_Main	DNA-only	1000	88	CS1	High	M26	0.334402	0.288449	Inf	0.00035675	1.46494	0.334402	0.464003	Inf	0.0343098	1.46494	-600.68		M26	0.334402	0.288449	Inf	0.00035675	1.46494	0.334402	0.464003	Inf	0.0343098	1.46494	-600.68
D2	DNA-only	2000	88	CS1	High	M26	0.335422	0.289573	Inf	0.000178999	1.46318	0.335422	0.464342	Inf	0.0168941	1.46318	-623.821		M26	0.335422	0.289573	Inf	0.000178999	1.46318	0.335422	0.464342	Inf	0.0168941	1.46318	-623.821
D3	DNA-only	5000	88	CS1	High	M26	0.336247	0.290506	Inf	7.18143e-05	1.46218	0.336247	0.464815	Inf	0.00669929	1.46218	-654.221		M26	0.336247	0.290506	Inf	7.18143e-05	1.46218	0.336247	0.464815	Inf	0.00669929	1.46218	-654.221
D4	DNA-only	1000	66	CS1	High	M26	0.331138	0.282733	Inf	0.000417803	1.46442	0.331138	0.460479	Inf	0.0341357	1.46442	-599.731		M26	0.331138	0.282733	Inf	0.000417803	1.46442	0.331138	0.460479	Inf	0.0341357	1.46442	-599.731
D5	DNA-only	2000	66	CS1	High	M26	0.332198	0.283865	Inf	0.000209625	1.46314	0.332198	0.460839	Inf	0.0168047	1.46314	-622.874		M26	0.332198	0.283865	Inf	0.000209625	1.46314	0.332198	0.460839	Inf	0.0168047	1.46314	-622.874
D6	DNA-only	5000	66	CS1	High	M26	0.332865	0.28463	Inf	8.39642e-05	1.46174	0.332865	0.461106	Inf	0.00666059	1.46174	-653.275		M26	0.332865	0.28463	Inf	8.39642e-05	1.46174	0.332865	0.461106	Inf	0.00666059	1.46174	-653.275
D7	DNA-only	1000	88	CS1	Low	M26	0.314438	0.268513	Inf	0.00033891	1.66222	0.314438	0.445696	Inf	0.0335026	1.66222	-599.193		M26	0.314438	0.268513	Inf	0.00033891	1.66222	0.314438	0.445696	Inf	0.0335026	1.66222	-599.193
D8	DNA-only	1000	88	CS2	High	M22	0.361402	0.325865	Inf	0.000600439	1.80414	0.190863	0.325865	Inf	0.0323469	1.80414	-625.404		M22	0.361402	0.325865	Inf	0.000600439	1.80414	0.190863	0.325865	Inf	0.0323469	1.80414	-625.404
D9	DNA-only	1000	88	CS2	Low	M26	0.30121	0.253674	Inf	0.000321121	1.79055	0.30121	0.447661	Inf	0.0388721	1.79055	-608.064		M26	0.30121	0.253674	Inf	0.000321121	1.79055	0.30121	0.447661	Inf	0.0388721	1.79055	-608.064
D10	Completed	1000	88	CS1	High	M26	0.338171	0.293989	Inf	0.000367284	2.06083	0.338171	0.502665	Inf	0.0396697	2.06083	-727.595		M10	0.365116	0.327039	Inf	0.00044636	7896.76	0.446776	0.612275	Inf	0.0446421	2.11871	-717.427
D11	Completed	1000	88	CS1	Low	M26	0.317242	0.272969	Inf	0.00034774	2.09973	0.317242	0.484527	Inf	0.0389427	2.09973	-724.839		M11	0.315208	0.270066	Inf	0.000344051	1958.46	0.401424	0.569738	Inf	0.0429493	2.14309	-713.701
D12	Completed	1000	88	CS2	High	M11	0.32548	0.283993	Inf	0.000443601	9073.96	0.352763	0.5497	Inf	0.0512933	2.73698	-736.786		M11	0.32548	0.283993	Inf	0.000443601	9073.96	0.352763	0.5497	Inf	0.0512933	2.73698	-736.786
D13	Completed	1000	88	CS2	Low	M11	0.336655	0.292088	Inf	0.000364853	6536.67	0.347728	0.544304	Inf	0.0493575	2.65054	-716.968		M11	0.336655	0.292088	Inf	0.00036485	6536.67	0.347728	0.544304	Inf	0.0493575	2.65054	-716.968
