## Supplementary material for "The macroevolutionary impact of recent and imminent mammal extinctions on Madagascar": Data S5 IUCN uplistings

### Sheet: Up-listings
Order	Genus	Species	Common Name	IUCN 2010	IUCN 2015	IUCN 2021	Legitimate uplisting?	Comment
Carnivora	Fossa	fossana	Spotted fanaloka	NT	NT	VU	Legitimate uplisting	No taxonomic changes since 2004.
Carnivora	Galidictis	fasciata	Broad-striped vontsira	NT	NT	VU	Legitimate uplisting	The genus Galidictis used to also include G. grandidieri but that species was lumped into G. fasciata (Veron et al., 2017). So, in this case we might expect a downlisting of the species, but that is not what is seen. This change in threat status is thus likely a combination of taxonomic change plus real threat leading to an uplisting.
Chiroptera	Rousettus	madagascariensis	Madagascar rousette	NT	NT	VU	Legitimate uplisting	No taxonomic changes since 2004.
Primates	Daubentonia	madagascariensis	Aye-aye	NT	EN	EN	Legitimate uplisting	No taxonomic changes since 2004.
Primates	Eulemur	fulvus	Common brown lemur	NT	NT	VU	Legitimate uplisting	No taxonomic changes since 2004.
Primates	Eulemur	rufifrons	Bennett's Red-fronted brown lemur	NT	NT	VU	Legitimate uplisting	Was split from Eulemur rufus in 2008 (Mittermeier et al., 2008) but no changes since then, so the uplisting is likely legitimate uplisting.
Primates	Lemur	catta	Ring-tailed lemur	NT	EN	EN	Legitimate uplisting	No taxonomic changes since 2004.
Primates	Mirza	coquereli	Coquerel's giant mouse lemur	NT	EN	EN	Legitimate uplisting	Only one species (Mirza coquereli) was recognized in Mammal Species of the World (3rd edition) (Wilson & Reeder, 2005). Now two species are included (M. coquereli, M. zaza) (Kappeler et al., 2005), but since that was a 2005 publication, the IUCN Red List of Threatened Species in 2010 (IUCN, 2010) presumably considered it, so this is likely a legitimate uplisting status change.
Primates	Phaner	furcifer	Masoala fork-marked lemur	LC	VU	EN	Legitimate uplisting	No taxonomic changes since 2004.
Primates	Phaner	pallescens	Pale fork-marked lemur	LC	EN	EN	Legitimate uplisting	No taxonomic changes since 2004.
Carnivora	Eupleres	goudotii	Falanouc	NT	NT	VU	Taxonomy influenced uplisting	Eupleres major was recognized as distinct from E. goudotii (Goodman & Helgen, 2010), though it was later merged again. However, the IUCN recognizes the split (IUCN, 2021). This indicates that the split of E. major likely did contribute to the uplisting of E. goudotii in this case.
Primates	Avahi	laniger	Eastern woolly lemur	LC	VU	VU	Taxonomy influenced uplisting	Likely impact of taxonomy (Zaramody et al., 2006). Avahi laniger was split into three species (A. peyrierasi, A. meridionalis, and another that was lumped). Unclear exactly how these taxa were accounted for in the IUCN 2010, but it most likely resulted in range shrinkage.
Primates	Cheirogaleus	major	Geoffroy's greater dwarf lemur	LC	DD	VU	Taxonomy influenced uplisting	Seven species were in the genus in 2005 (Wilson & Reeder, 2005), but now there are nine species listed in IUCN Red List of Threatened Species (2021). Several papers detail the rearrangements in the C. major species group (Frasier et al., 2016, Groeneveld et al., 2009).
Primates	Cheirogaleus	medius	Western fat-tailed dwarf lemur	LC	LC	VU	Taxonomy influenced uplisting	Seven species were in the genus in 2004 (MSW3), but now there are nine species in IUCN Red List of Threatened Species (2021). Frasier et al. (2016) described C. shethi from the C. medius species group .
Primates	Microcebus	rufus	Rufous mouse lemur	LC	VU	VU	Taxonomy influenced uplisting	Microcebus rufus was split into M. sambiranensis, M. simmonsi, and M. lehilahytsara since 2005 (Wilson & Reeder, 2005) and it appears that some of these changes were not part of the IUCN Red List of Threatened Species in 2010 (IUCN, 2010).
